# Successful exome capture and sequencing in lemurs using human baits

**DOI:** 10.1101/490839

**Authors:** Timothy H. Webster, Elaine E. Guevara, Richard R. Lawler, Brenda J. Bradley

**Affiliations:** School of Life Sciences, Arizona State University, Tempe, AZ 85287; Center for the Advanced Study of Human Paleobiology, The George Washington University, Washington, DC 20052; Department of Anthropology, Yale University, New Haven, CT 06511; Department of Sociology and Anthropology, James Madison University, Harrisonburg, VA 22807

**Keywords:** genomics, strepsirrhines, primates, macaques, methods

## Abstract

**Objectives:** We assessed the efficacy of exome capture in lemurs using commercially available human baits.

**Materials and Methods:** We used two human kits (Nimblegen SeqCap EZ Exome Probes v2.0; IDT xGen Exome Research Panel v1.0) to capture and sequence the exomes of wild Verreaux’s sifakas (*Propithecus verreauxi,* n = 8), a lemur species distantly related to humans. For comparison, we also captured exomes of a primate species more closely related to humans (*Macaca mulatta,* n= 4). We mapped reads to both the human reference assembly and the most closely related reference for each species before calling variants. We used measures of mapping quality and read coverage to compare capture success.

**Results:** We observed high and comparable mapping qualities for both species when mapped to their respective nearest-relative reference genomes. When investigating breadth of coverage, we found greater capture success in macaques than sifakas using both nearest-relative and human assemblies. Exome capture in sifakas was still highly successful with more than 90% of annotated coding sequence in the sifaka reference genome captured, and 80% sequenced to a depth greater than 7x using Nimblegen baits. However, this success depended on probe design: the use of IDT probes resulted in substantially less callable sequence at low-to-moderate depths.

**Discussion:** Overall, we demonstrate successful exome capture in lemurs using human baits, though success differed between kits tested. These results indicate that exome capture is an effective and economical genomic method of broad utility to evolutionary primatologists working across the entire primate order.
