## Supporting Information Table 2 for "Successful exome capture and sequencing in lemurs using human baits"

### Sheet: Sheet1
Sample	Dataset	Species	Reference	Downsampled?	Number of Raw Reads	Number of Reads Mapped	Number of Reads Properly Paired	Number of Duplicate Reads	Number of Nonduplicate and Passing Reads	Percent Nonduplicate and Passing Reads	Mean MAPQ	MAPQ SD
WI055	Macaque1	Macaca mulatta	hg38	No	65040890	64271334	61636768	3779585	57990976	0.891608	52.4499	18.2301
WI055	Macaque1	Macaca mulatta	hg38	Yes	49997360	49393068	47324888	0	47324888	0.946548	52.3147	18.3978
WI056	Macaque1	Macaca mulatta	hg38	No	59422700	58733077	56064888	3069726	53110016	0.893766	52.4791	18.1731
WI056	Macaque1	Macaca mulatta	hg38	Yes	49999480	49407839	47118710	0	47118710	0.942384	52.3589	18.3226
WI057	Macaque1	Macaca mulatta	hg38	No	70596638	69722820	66728838	3985017	62889750	0.890832	52.4673	18.1951
WI057	Macaque1	Macaca mulatta	hg38	Yes	50005694	49373146	47208316	0	47208316	0.944059	52.3344	18.3597
WI059	Macaque1	Macaca mulatta	hg38	No	66783470	65934219	62993684	5912047	57285170	0.857775	52.2605	18.4335
WI059	Macaque1	Macaca mulatta	hg38	Yes	50003476	49337787	47050544	0	47050544	0.940945	52.0083	18.7329
WI055	Macaque1	Macaca mulatta	mmul	No	65040890	64726558	64027780	3849252	60212002	0.925756	56.6674	12.3069
WI055	Macaque1	Macaca mulatta	mmul	Yes	49998046	49747411	49196470	0	49196470	0.983968	56.5961	12.4598
WI056	Macaque1	Macaca mulatta	mmul	No	59422700	59144377	58244830	3125314	55152014	0.92813	56.7376	12.173
WI056	Macaque1	Macaca mulatta	mmul	Yes	49997152	49755487	48979694	0	48979694	0.97965	56.6745	12.3095
WI057	Macaque1	Macaca mulatta	mmul	No	70596638	70231722	69342918	4055920	65325070	0.925328	56.7039	12.2439
WI057	Macaque1	Macaca mulatta	mmul	Yes	50002112	49733952	49088136	0	49088136	0.981721	56.6314	12.3996
WI059	Macaque1	Macaca mulatta	mmul	No	66783470	66454628	65520826	6076614	59504234	0.891002	56.6298	12.3714
WI059	Macaque1	Macaca mulatta	mmul	Yes	50001058	49739605	49009500	0	49009500	0.980169	56.5074	12.6289
F249	Sifaka1	Propithecus verreauxi	hg38	No	93243064	80901068	72448056	10545883	64965832	0.696736	45.6779	23.6768
F249	Sifaka1	Propithecus verreauxi	hg38	Yes	49997750	43423733	39273704	0	39273704	0.785509	45.5447	23.7526
F406	Sifaka1	Propithecus verreauxi	hg38	No	80434390	69241017	61827896	10712789	54336716	0.675541	45.3269	23.9076
F406	Sifaka1	Propithecus verreauxi	hg38	Yes	49997688	43080225	38961558	0	38961558	0.779267	45.1591	24.0037
M288	Sifaka1	Propithecus verreauxi	hg38	No	103219114	88726364	78933632	11034398	71593720	0.693609	45.2805	23.9187
M288	Sifaka1	Propithecus verreauxi	hg38	Yes	49996658	43100641	38822550	0	38822550	0.776503	45.2686	23.9186
M418	Sifaka1	Propithecus verreauxi	hg38	No	108538766	92859699	82046444	12818963	73699906	0.679019	44.7823	24.2539
M418	Sifaka1	Propithecus verreauxi	hg38	Yes	50007920	42938894	38492660	0	38492660	0.769731	44.7928	24.2423
F249	Sifaka1	Propithecus verreauxi	pcoq	No	93243064	90837496	89204150	9337238	80146994	0.859549	56.0607	13.786
F249	Sifaka1	Propithecus verreauxi	pcoq	Yes	50000530	48624175	47754766	0	47754766	0.955085	55.9082	14.0833
F406	Sifaka1	Propithecus verreauxi	pcoq	No	80434390	78334418	76591616	9382170	67486268	0.839023	56.0642	13.7779
F406	Sifaka1	Propithecus verreauxi	pcoq	Yes	50001112	48585247	47486634	0	47486634	0.949712	55.8865	14.1303
M288	Sifaka1	Propithecus verreauxi	pcoq	No	103219114	100322771	98325264	9340462	89310836	0.865255	56.014	13.8915
M288	Sifaka1	Propithecus verreauxi	pcoq	Yes	50003658	48525722	47567012	0	47567012	0.951271	55.8914	14.136
M418	Sifaka1	Propithecus verreauxi	pcoq	No	108538766	105810723	100688174	10622489	90645584	0.835145	55.8954	14.0295
M418	Sifaka1	Propithecus verreauxi	pcoq	Yes	50030564	48697316	46288236	0	46288236	0.925199	55.768	14.2823
S137	Sifaka2	Propithecus verreauxi	hg38	Yes	50041666	45947899	42107746	0	42107746	0.841454	48.981	21.4793
S137	Sifaka2	Propithecus verreauxi	hg38	No	75696532	69133837	62553824	22220338	45039174	0.594997	49.1091	21.3462
S161	Sifaka2	Propithecus verreauxi	hg38	Yes	50039984	45300881	41066912	0	41066912	0.820682	48.1713	22.074
S161	Sifaka2	Propithecus verreauxi	hg38	No	70264610	63325478	56632072	19269131	41886752	0.596129	48.2986	21.9535
S184	Sifaka2	Propithecus verreauxi	hg38	Yes	50038572	45460677	41356380	0	41356380	0.82649	48.2805	22.0357
S184	Sifaka2	Propithecus verreauxi	hg38	No	76282804	68887474	61703928	22268193	44682980	0.585754	48.3793	21.9373
S252	Sifaka2	Propithecus verreauxi	hg38	Yes	50045846	45768125	41809708	0	41809708	0.835428	48.7499	21.657
S252	Sifaka2	Propithecus verreauxi	hg38	No	79520110	72315077	65145478	23565266	46788930	0.588391	48.8671	21.5379
S137	Sifaka2	Propithecus verreauxi	pcoq	Yes	50029136	49103912	48353498	0	48353498	0.966507	56.8199	12.572
S137	Sifaka2	Propithecus verreauxi	pcoq	No	75696532	74589870	73449162	21477739	52436026	0.692714	57.1675	11.7717
S161	Sifaka2	Propithecus verreauxi	pcoq	Yes	50029010	49059023	48229280	0	48229280	0.964026	56.819	12.5714
S161	Sifaka2	Propithecus verreauxi	pcoq	No	70264610	69156628	67984382	18553845	49878310	0.709864	57.1338	11.8477
S184	Sifaka2	Propithecus verreauxi	pcoq	Yes	50026582	49144271	48298522	0	48298522	0.965457	56.901	12.3976
S184	Sifaka2	Propithecus verreauxi	pcoq	No	76282804	75206180	73909820	21345690	53071650	0.695722	57.2166	11.6578
S252	Sifaka2	Propithecus verreauxi	pcoq	Yes	50034410	49108444	48254032	0	48254032	0.964417	56.8305	12.5526
S252	Sifaka2	Propithecus verreauxi	pcoq	No	79520110	78354865	76990092	22718245	54816564	0.689342	57.1806	11.7465
